# Deconvolution of polygenic risk score in single cells unravels cellular and molecular heterogeneity of complex human diseases

**DOI:** 10.1101/2024.05.14.594252

**Authors:** Sai Zhang, Hantao Shu, Jingtian Zhou, Jasper Rubin-Sigler, Xiaoyu Yang, Yuxi Liu, Johnathan Cooper-Knock, Emma Monte, Chenchen Zhu, Sharon Tu, Han Li, Mingming Tong, Joseph R. Ecker, Justin K. Ichida, Yin Shen, Jianyang Zeng, Philip S. Tsao, Michael P. Snyder

## Abstract

Polygenic risk scores (PRSs) are commonly used for predicting an individual’s genetic risk of complex diseases. Yet, their implication for disease pathogenesis remains largely limited. Here, we introduce scPRS, a geometric deep learning model that constructs single-cell-resolved PRS leveraging reference single-cell chromatin accessibility profiling data to enhance biological discovery as well as disease prediction. Real-world applications across multiple complex diseases, including type 2 diabetes (T2D), hypertrophic cardiomyopathy (HCM), and Alzheimer’s disease (AD), showcase the superior prediction power of scPRS compared to traditional PRS methods. Importantly, scPRS not only predicts disease risk but also uncovers disease-relevant cells, such as hormone-high alpha and beta cells for T2D, cardiomyocytes and pericytes for HCM, and astrocytes, microglia and oligodendrocyte progenitor cells for AD. Facilitated by a layered multi-omic analysis, scPRS further identifies cell-type-specific genetic underpinnings, linking disease-associated genetic variants to gene regulation within corresponding cell types. We substantiate the disease relevance of scPRS-prioritized HCM genes and demonstrate that the suppression of these genes in HCM cardiomyocytes is rescued by Mavacamten treatment. Additionally, we establish a novel microglia-specific regulatory relationship between the AD risk variant rs7922621 and its target genes *ANXA11* and *TSPAN14*. We further illustrate the detrimental effects of suppressing these two genes on microglia phagocytosis. Our work provides a multi-tasking, interpretable framework for precise disease prediction and systematic investigation of the genetic, cellular, and molecular basis of complex diseases, laying the methodological foundation for single-cell genetics.
