## Supplementary Table 1 for "Deconvolution of polygenic risk score in single cells unravels cellular and molecular heterogeneity of complex human diseases"

### Sheet: Sheet1
Supplementary Table 1. T2D-relevant variants, CREs, and genes identified in different cell types.
SNP	variant rsid
CHR	chromosome
POS	variant position (hg19)
REF	reference allele
ALT	alternative allele
INFO	variant category
PEAK	peak information
PEAK_P	peak P-value by differential accessibility analysis
PEAK_LOGFC	peak log2 fold change by differential accessibility analysis
DL_ALPHA1	scVINet-panc prediction in GCGhigh alpha cells
DL_ALPHA1_Q	Q-score of scVINet-panc prediction in GCGhigh alpha cells
DL_ALPHA1_Z	Z-score of scVINet-panc prediction in GCGhigh alpha cells
DL_ALPHA2	scVINet-panc prediction in GCGlow alpha cells
DL_ALPHA2_Q	Q-score of scVINet-panc prediction in GCGlow alpha cells
DL_ALPHA2_Z	Z-score of scVINet-panc prediction in GCGlow alpha cells
DL_BETA1	scVINet-panc prediction in INShigh beta cells
DL_BETA1_Q	Q-score of scVINet-panc prediction in INShigh beta cells
DL_BETA1_Z	Z-score of scVINet-panc prediction in INShigh beta cells
DL_BETA2	scVINet-panc prediction in INSlow beta cells
DL_BETA2_Q	Q-score of scVINet-panc prediction in INSlow beta cells
DL_BETA2_Z	Z-score of scVINet-panc prediction in INSlow beta cells
GRN_TARGET	gene target by GRN (coaccessibility)
CLOSE_TARGET	closest gene (distance to TSS)
GWAS_P	variant P-value by GWAS
GWAS_BETA	variant beta value (effect size) by GWAS
GWAS_A1	A1 (effect) allele in GWAS
GWAS_A2	A2 allele in GWAS

### Sheet: GCGhigh_alpha
SNP	CHR	POS	REF	ALT	INFO	PEAK	PEAK_P	PEAK_LOGFC	DL_ALPHA1	DL_ALPHA1_Q	DL_ALPHA1_Z	DL_ALPHA2	DL_ALPHA2_Q	DL_ALPHA2_Z	DL_BETA1	DL_BETA1_Q	DL_BETA1_Z	DL_BETA2	DL_BETA2_Q	DL_BETA2_Z	GRN_TARGET	CLOSE_TARGET	GWAS_P	GWAS_BETA	GWAS_A1	GWAS_A2
rs1635853	chr7	28189549	T	G	intronic;.	chr7-28189351-28189852	0.0167077	2.86273	-0.122	0.997286	-6.57373	-0.0666	0.993014	-4.65999	-0.128	0.997195	-6.43547	-0.109	0.995128	-5.75488	CREB5 (0.0139515731864184),JAZF1-AS1 (0.186496145684647)	JAZF1 (0)	2.3e-07	0.076	T	G
rs80342684	chr22	32380494	G	A	ncRNA_intronic;.	chr22-32380208-32380709	8.11e-05	4.00492	0.119	0.997086	6.41208	0.0677	0.993223	4.73696	0.108	0.995361	5.42993	0.0962	0.993674	5.07908	C22orf24 (0.030747982017631),C22orf42 (0.0181366370474803),DEPDC5 (0.0154557610323653),LINC02558 (0.0168621502252222),PISD (0.013475826446493),RFPL2 (0.030223332889859),SLC5A4-AS1 (0.0333283887687666)	RN7SL305P (-2795)	0.00052	-0.09	A	G
rs10911363	chr1	183549757	G	T	intronic;.	chr1-183549436-183549937	0.0176536	2.66011	-0.0985	0.99512	-5.30748	-0.0929	0.99626	-6.5002	-0.0893	0.992242	-4.48975	-0.108	0.995028	-5.70208	APOBEC4 (0.210482984566327),ARPC5 (0.0371922500904303),NCF2 (0.140363865685627),NMNAT2 (0.0944848835419145),RGL1 (0.0370634354674621),SMG7 (0.0442849619220287),SMG7-AS1 (0.0439579854023248)	SMG7 (0),NCF2 (0)	0.00017	0.064	T	G
rs116880615	chr8	118184570	C	T	intronic;.	chr8-118184400-118184901	2.74e-07	3.03411	-0.0676	0.987484	-3.64249	-0.0875	0.995805	-6.12236	-0.0832	0.990678	-4.18306	-0.0814	0.991108	-4.29768		SLC30A8 (0)	0.0016	-0.23	T	C
rs2713556	chr2	227172598	C	T	intergenic;.	chr2-227172132-227172633	0.00162109	4.05276	-0.0614	0.984391	-3.30842	-0.0182	0.946033	-1.27345	0.0249	0.901595	1.2519	0.00993	0.815558	0.524275		AC068138.1 (-122046)	1.9e-09	0.089	T	C
rs7316669	chr12	21819842	G	A	intergenic;.	chr12-21819637-21820138	0.000304196	3.21924	-0.0549	0.980103	-2.95818	-0.0492	0.988146	-3.44252	-0.0176	0.842103	-0.884877	-0.0314	0.953678	-1.65783	ABCC9 (0.0195191964464957),CMAS (0.0198004596859566),GOLT1B (0.0330073518609351),IAPP (0.0121962694141826),PYROXD1 (0.051485263618496),RECQL (0.251725313132838)	LDHB (0),RP11-59N23.3 (0)	0.00016	-0.061	A	G
rs1635852	chr7	28189411	T	C	intronic;.	chr7-28189351-28189852	0.0167077	2.86273	0.0394	0.961353	2.12299	0.000689	0.289185	0.0482092	-0.0576	0.978019	-2.89596	-0.0366	0.963203	-1.93237	CREB5 (0.0139515731864184),JAZF1-AS1 (0.186496145684647)	JAZF1 (0)	3.7e-11	0.096	T	C
rs7899529	chr10	114779538	G	A	intronic;.	chr10-114779400-114779901	7.47e-06	2.82925	0.0316	0.942802	1.7027	0.079	0.994906	5.52762	0.0597	0.979642	3.00154	0.0926	0.993162	4.88901	TCF7L2 (0.20310545994875)	TCF7L2 (0)	1.1e-31	0.17	A	G
rs849141	chr7	28185091	A	G	intronic;.	chr7-28184694-28185195	0.000233319	3.59813	0.0271	0.926267	1.46023	0.038	0.981768	2.65885	0.00159	0.215863	0.0799406	0.0131	0.860606	0.691642	CREB5 (0.057818810512934),JAZF1 (0.132036685488982),JAZF1-AS1 (0.132036685488982),TAX1BP1 (0.0185869141641499)	JAZF1 (0)	1.5e-05	0.067	A	G
rs73193830	chr7	105478976	G	A	intronic;.	chr7-105478608-105479109	0.0107635	2.82498	-0.0253	0.917761	-1.36324	-0.0174	0.94272	-1.21748	-0.0278	0.916712	-1.3977	-0.025	0.936099	-1.31993	CDHR3 (0.0287919474883092),EFCAB10 (0.113084087514871),PUS7 (0.0182631122740144),SRPK2 (0.0405659541829949)	ATXN7L1 (0)	0.0002	-0.066	A	G
rs9596538	chr13	33498901	T	C	intergenic;.	chr13-33498592-33499093	8.11e-06	4.4869	0.021	0.891303	1.13154	0.0463	0.986846	3.2396	0.0751	0.988008	3.77581	0.059	0.983609	3.11503	KL (0.175934955892842),LINC00423 (0.0931896084887254),N4BP2L1 (0.0155510337654297)	LINC00423 (-12805)	0.00051	0.058	T	C
rs13377521	chr11	82804131	G	A	intergenic;.	chr11-82803797-82804298	0.000370589	2.1559	-0.0143	0.819329	-0.770527	-0.042	0.984525	-2.93873	-0.00982	0.701496	-0.493721	-0.0138	0.86821	-0.7286	ANKRD42 (0.0551723740687954),CCDC90B (0.114832019588078),DDIAS (0.177145132891099),PCF11 (0.268243649864264),PCF11-AS1 (0.0121493847499475),PRCP (0.177145132891099),RAB30 (0.0926288758465341),RAB30-DT (0.0926288758465341)	RAB30-AS1 (0),RP11-113K21.4 (0)	0.00041	0.072	A	G
rs7316475	chr12	21819903	C	T	intergenic;.	chr12-21819637-21820138	0.000304196	3.21924	-0.00802	0.668005	-0.432142	0.129	0.998043	9.02611	-0.00242	0.303317	-0.121671	0.0919	0.993055	4.85205	ABCC9 (0.0195191964464957),CMAS (0.0198004596859566),GOLT1B (0.0330073518609351),IAPP (0.0121962694141826),PYROXD1 (0.051485263618496),RECQL (0.251725313132838)	LDHB (0),RP11-59N23.3 (0)	0.00016	-0.061	T	C
rs11196191	chr10	114780633	A	C	intronic;.	chr10-114780533-114781034	1.87e-08	2.75368	-0.00615	0.586793	-0.33138	0.000942	0.359076	0.0659116	0.000308	0.0483789	0.0154854	-0.00338	0.580476	-0.178454	SNORA87 (0.0377284263618429)	TCF7L2 (0)	1.5e-31	-0.17	A	C
rs7301852	chr12	21819641	T	C	intergenic;.	chr12-21819637-21820138	0.000304196	3.21924	0.00422	0.469427	0.227386	0.00397	0.721384	0.27778	0.000361	0.0561416	0.01815	-0.00111	0.323081	-0.0586048	ABCC9 (0.0195191964464957),CMAS (0.0198004596859566),GOLT1B (0.0330073518609351),IAPP (0.0121962694141826),PYROXD1 (0.051485263618496),RECQL (0.251725313132838)	LDHB (0),RP11-59N23.3 (0)	0.00016	0.061	T	C
rs2237897	chr11	2858546	C	T	intronic;.	chr11-2858234-2858735	6.36e-15	4.34774	0.00363	0.424209	0.195595	-0.00176	0.517352	-0.123147	0.00335	0.385669	0.168428	-0.00135	0.364179	-0.0712761		KCNQ1 (0)	5.1e-11	-0.24	T	C
rs7305475	chr12	21820070	T	C	intergenic;.	chr12-21819637-21820138	0.000304196	3.21924	0.00351	0.414407	0.189129	0.00253	0.61201	0.177024	0.00191	0.251388	0.0960293	0.00267	0.523192	0.140968	ABCC9 (0.0195191964464957),CMAS (0.0198004596859566),GOLT1B (0.0330073518609351),IAPP (0.0121962694141826),PYROXD1 (0.051485263618496),RECQL (0.251725313132838)	LDHB (0),RP11-59N23.3 (0)	0.00013	0.062	T	C
rs11233457	chr11	82803808	A	G	intergenic;.	chr11-82803797-82804298	0.000370589	2.1559	0.00194	0.261901	0.104533	0.0091	0.874238	0.636725	0.00473	0.48442	0.237811	0.0111	0.834677	0.586048	ANKRD42 (0.0551723740687954),CCDC90B (0.114832019588078),DDIAS (0.177145132891099),PCF11 (0.268243649864264),PCF11-AS1 (0.0121493847499475),PRCP (0.177145132891099),RAB30 (0.0926288758465341),RAB30-DT (0.0926288758465341)	RAB30-AS1 (0),RP11-113K21.4 (0)	0.0002	-0.068	A	G
rs9596539	chr13	33498938	A	C	intergenic;.	chr13-33498592-33499093	8.11e-06	4.4869	-0.0019	0.257364	-0.102378	0.0155	0.933345	1.08453	-0.00379	0.419936	-0.19055	0.0132	0.861731	0.696921	KL (0.175934955892842),LINC00423 (0.0931896084887254),N4BP2L1 (0.0155510337654297)	LINC00423 (-12805)	0.00052	0.058	A	C
rs7317193	chr13	33498595	C	T	intergenic;.	chr13-33498592-33499093	8.11e-06	4.4869	-0.00172	0.236613	-0.0926788	0.00112	0.400969	0.0783662	-0.00182	0.241635	-0.0915044	0.00296	0.548275	0.156279	KL (0.175934955892842),LINC00423 (0.0931896084887254),N4BP2L1 (0.0155510337654297)	LINC00423 (-12805)	0.00057	-0.058	T	C
rs112644530	chr21	33765496	A	C	ncRNA_exonic;.	chr21-33765162-33765663	3.96e-06	0.500506	0.00135	0.191552	0.0727421	0.00424	0.736101	0.296672	0.00217	0.278543	0.109101	0.00425	0.635705	0.224388	C21orf62-AS1 (0.0208422111111978),PAXBP1 (0.0167013793227561),PAXBP1-AS1 (0.161814405275406),SYNJ1 (0.161814405275406),URB1 (1.0),URB1-AS1 (1.0)	URB1 (0),C21orf119 (0)	0.00049	-0.087	A	C
rs10882106	chr10	94480334	C	T	intergenic;.	chr10-94479864-94480365	3.1e-27	4.89458	-0.00125	0.178853	-0.0673538	-0.00493	0.768279	-0.344951	-0.00245	0.306201	-0.123179	-0.00537	0.690044	-0.28352	CPEB3 (0.0118752445499758),EXOC6 (0.0260891321502846),KIF11 (0.0310493712154535),MARCH5 (0.0126745496243584)	Y_RNA (-9500)	2.1e-17	-0.13	T	C
rs7323068	chr13	33498715	T	G	intergenic;.	chr13-33498592-33499093	8.11e-06	4.4869	0.000772	0.114952	0.0415977	-0.00162	0.495692	-0.113351	0.00201	0.261974	0.101057	0.0023	0.487103	0.121433	KL (0.175934955892842),LINC00423 (0.0931896084887254),N4BP2L1 (0.0155510337654297)	LINC00423 (-12805)	0.00055	0.058	T	G
rs1586844	chr12	21869672	A	G	intergenic;.	chr12-21869558-21870059	0.000181358	3.03205	-0.000556	0.084527	-0.029959	0.000648	0.276494	0.0453404	-0.013	0.77502	-0.653603	-0.00902	0.798098	-0.47623	ABCC9 (0.0423616297357576),CMAS (0.0859207222676296),GOLT1B (0.0367733588657199),IAPP (0.0488151078907555),PYROXD1 (0.040728059971659),RECQL (0.0599181751086022)	LDHB (0),RP11-59N23.3 (0)	0.00011	0.066	A	G
rs11702306	chr21	33765560	C	T	ncRNA_exonic;.	chr21-33765162-33765663	3.96e-06	0.500506	0.000446	0.0686423	0.0240318	0.00226	0.582949	0.158132	0.000718	0.106681	0.036099	0.00159	0.400461	0.0839474	C21orf62-AS1 (0.0208422111111978),PAXBP1 (0.0167013793227561),PAXBP1-AS1 (0.161814405275406),SYNJ1 (0.161814405275406),URB1 (1.0),URB1-AS1 (1.0)	URB1 (0),C21orf119 (0)	0.00038	0.087	T	C
rs6448414	chr4	25915826	G	A	UTR5;.	chr4-25915544-25916045	0.0107088	1.47608	-0.000402	0.0621891	-0.021661	-0.000661	0.280556	-0.0462501	-0.000477	0.072925	-0.0239822	-0.000638	0.221739	-0.0336845	SEL1L3 (0.121733174517014),SMIM20 (1.0)	SMIM20 (0)	0.00017	0.1	A	G
rs7316427	chr12	21819667	G	A	intergenic;.	chr12-21819637-21820138	0.000304196	3.21924	0.000185	0.0296464	0.00996836	-0.000317	0.155904	-0.0221804	-0.000548	0.0830802	-0.0275519	-0.000544	0.197028	-0.0287216	ABCC9 (0.0195191964464957),CMAS (0.0198004596859566),GOLT1B (0.0330073518609351),IAPP (0.0121962694141826),PYROXD1 (0.051485263618496),RECQL (0.251725313132838)	LDHB (0),RP11-59N23.3 (0)	0.00017	-0.061	A	G
rs11963450	chr6	20534974	T	C	intronic;.	chr6-20534505-20535006	0.012715	1.73894	-0.000176	0.0282975	-0.00948341	-0.000438	0.204144	-0.0306468	-0.000135	0.0223255	-0.00678741	-0.000179	0.0786747	-0.00945068	CDKAL1 (1.0),E2F3 (0.123909461081998)	CDKAL1 (0)	3.5e-06	-0.16	T	C
rs340874	chr1	214159256	T	C	ncRNA_intronic;.	chr1-214159094-214159595	5.77e-06	3.30471	-9.6e-05	0.0160779	-0.00517277	-0.00161	0.494065	-0.112651	0.00041	0.0632928	0.0206136	0.000762	0.251584	0.0402314	PROX1 (0.0965198723105092),PROX1-AS1 (1.0),SMYD2 (0.0950393650334516)	PROX1-AS1 (0),PROX1 (0)	4.5e-06	-0.068	T	C

### Sheet: INShigh_beta
SNP	CHR	POS	REF	ALT	INFO	PEAK	PEAK_P	PEAK_LOGFC	DL_ALPHA1	DL_ALPHA1_Q	DL_ALPHA1_Z	DL_ALPHA2	DL_ALPHA2_Q	DL_ALPHA2_Z	DL_BETA1	DL_BETA1_Q	DL_BETA1_Z	DL_BETA2	DL_BETA2_Q	DL_BETA2_Z	GRN_TARGET	CLOSE_TARGET	GWAS_P	GWAS_BETA	GWAS_A1	GWAS_A2
rs116880615	chr8	118184570	C	T	intronic;.	chr8-118184400-118184901	0.000424729	2.54653	-0.0676	0.987484	-3.64249	-0.0875	0.995805	-6.12236	-0.0832	0.990678	-4.18306	-0.0814	0.991108	-4.29768		SLC30A8 (0)	0.0016	-0.23	T	C
rs2191349	chr7	15064309	G	T	intergenic;.	chr7-15064044-15064545	9.87e-12	4.32513	-0.000636	0.0959217	-0.0342696	0.0056	0.793661	0.391831	0.0785	0.989224	3.94675	0.0367	0.963359	1.93765	DGKB (0.158990038229835)	AC006045.3 (-38346)	6.8e-07	0.072	T	G
rs7899529	chr10	114779538	G	A	intronic;.	chr10-114779400-114779901	0.0171808	1.97639	0.0316	0.942802	1.7027	0.079	0.994906	5.52762	0.0597	0.979642	3.00154	0.0926	0.993162	4.88901	TCF7L2 (0.20310545994875)	TCF7L2 (0)	1.1e-31	0.17	A	G
rs6456370	chr6	20662113	A	G	intronic;.	chr6-20661937-20662438	7.38e-07	3.74935	0.101	0.995432	5.44218	0.0302	0.973873	2.11309	0.056	0.976664	2.81552	0.0669	0.986985	3.53212		CDKAL1 (0)	2.2e-18	-0.13	A	G
rs881858	chr6	43806609	G	A	intergenic;.	chr6-43806172-43806673	2.19e-05	2.71244	-0.0394	0.961353	-2.12299	-0.0674	0.993167	-4.71597	-0.0494	0.969786	-2.48369	-0.0826	0.991359	-4.36104		RP11-344J7.2 (12821)	5.5e-05	-0.065	A	G
rs10811660	chr9	22134068	G	A	intergenic;.	chr9-22133835-22134336	1.91e-14	4.9909	-0.0447	0.969664	-2.40857	-0.00668	0.825989	-0.467398	-0.0483	0.96841	-2.42839	-0.0166	0.892956	-0.876432	CDKN2A (0.158521403550702),CDKN2B-AS1 (0.186513462589896),MTAP (0.0414964819843602)	CDKN2B-AS1 (-12740)	1.3e-11	-0.13	A	G
rs2042587	chr12	27940523	G	T	intronic;.	chr12-27940392-27940893	0.00206551	2.87336	-0.0525	0.9781	-2.82886	-0.00626	0.814484	-0.438011	-0.0398	0.954391	-2.00103	-0.0113	0.837616	-0.596607	KLHL42 (0.151401608210846),MANSC4 (0.0175085948659773),PTHLH (0.0266320706057331)	KLHL42 (0)	0.00016	0.056	T	G
rs7903146	chr10	114758349	C	T	intronic;.	chr10-114758079-114758580	5.99e-18	5.31301	-0.0478	0.973466	-2.57561	-0.012	0.90846	-0.839638	0.0353	0.94357	1.77478	0.0436	0.972183	2.30195	SNORA87 (0.0280647684770731)	TCF7L2 (0)	3.2e-94	0.33	T	C
rs10811661	chr9	22134094	T	C	intergenic;.	chr9-22133835-22134336	1.91e-14	4.9909	0.0332	0.947469	1.78892	-0.0154	0.932791	-1.07754	-0.0349	0.942446	-1.75467	-0.0408	0.969008	-2.15412	CDKN2A (0.158521403550702),CDKN2B-AS1 (0.186513462589896),MTAP (0.0414964819843602)	CDKN2B-AS1 (-12740)	1.3e-11	0.13	T	C
rs34584161	chr13	26776999	A	G	intronic;.	chr13-26776927-26777428	0.00606474	2.46886	-0.0227	0.902974	-1.22314	-0.224	0.999463	-15.6732	0.0343	0.940715	1.72451	-0.152	0.997672	-8.02516	CDK8 (0.0607429171647975),RNF6 (0.0800941549954129),SHISA2 (0.0166510027543514)	RNF6 (0)	0.00035	0.061	A	G
rs735948	chr4	185716489	C	T	intronic;.	chr4-185716245-185716746	0.00951651	2.25965	-0.0315	0.942489	-1.69731	-0.107	0.997156	-7.48677	-0.033	0.936747	-1.65915	-0.0974	0.993838	-5.14244	ACSL1 (0.023961396280612),CENPU (0.0125467975310229),PRIMPOL (0.0394669750568647)	ACSL1 (0)	7.4e-06	-0.093	T	C
rs35456723	chr6	20662217	T	C	intronic;.	chr6-20661937-20662438	7.38e-07	3.74935	0.0211	0.892042	1.13693	0.00468	0.757402	0.327459	0.0212	0.876323	1.06588	0.0168	0.894444	0.886991		CDKAL1 (0)	4.2e-22	-0.15	T	C
rs7807556	chr7	156934329	T	C	intronic;.	chr7-156934295-156934796	0.000718053	3.18153	-0.0195	0.879272	-1.05072	-0.0119	0.907543	-0.832641	-0.0186	0.852808	-0.935154	-0.00888	0.795131	-0.468838	MNX1 (0.0915094774090964),MNX1-AS1 (0.0915094774090964),MNX1-AS2 (0.222492534465126),UBE3C (0.0335678611930905)	UBE3C (0)	7.4e-05	0.064	T	C
rs7807856	chr7	156934498	T	C	intronic;.	chr7-156934295-156934796	0.000718053	3.18153	0.0158	0.84027	0.851351	0.0124	0.911967	0.867626	0.0158	0.819786	0.794379	0.0148	0.878008	0.781397	MNX1 (0.0915094774090964),MNX1-AS1 (0.0915094774090964),MNX1-AS2 (0.222492534465126),UBE3C (0.0335678611930905)	UBE3C (0)	0.00027	0.059	T	C
rs1499430	chr8	118238117	A	C	intergenic;.	chr8-118238083-118238584	2.43e-08	3.88708	0.0118	0.774297	0.635819	0.0036	0.698783	0.251891	0.00839	0.656529	0.421825	0.00178	0.426366	0.0939788		SLC30A8 (-49131)	0.00071	0.06	A	C
rs72695653	chr4	185716606	C	T	intronic;.	chr4-185716245-185716746	0.00951651	2.25965	-0.0241	0.911347	-1.29858	-0.0979	0.996624	-6.85005	-0.00812	0.646914	-0.40825	-0.0306	0.951904	-1.61559	ACSL1 (0.023961396280612),CENPU (0.0125467975310229),PRIMPOL (0.0394669750568647)	ACSL1 (0)	7.4e-06	-0.093	T	C
rs2466299	chr8	118183587	A	G	intronic;.	chr8-118183177-118183678	0.00135897	2.9499	0.0291	0.93429	1.568	0.0439	0.985627	3.07168	0.00771	0.631672	0.387637	0.0159	0.88746	0.839474		SLC30A8 (0)	6.7e-05	0.078	A	G
rs17276348	chr2	213843990	C	T	intergenic;.	chr2-213843918-213844419	2.01e-05	3.61177	-0.00443	0.484329	-0.238702	-0.00562	0.794349	-0.39323	-0.00719	0.610852	-0.361493	-0.00655	0.733787	-0.345821		AC079610.1 (0)	8.6e-05	-0.096	T	C
rs1317983	chr6	43806335	T	C	intergenic;.	chr6-43806172-43806673	2.19e-05	2.71244	0.00563	0.559142	0.303361	0.00503	0.7724	0.351948	0.00412	0.443793	0.207142	0.00428	0.637381	0.225971		RP11-344J7.2 (12821)	6.7e-05	0.064	T	C
rs9581587	chr13	26777083	A	C	intronic;.	chr13-26776927-26777428	0.00606474	2.46886	-0.00256	0.327817	-0.13794	-0.00543	0.787682	-0.379936	-0.00345	0.393726	-0.173456	-0.0037	0.602467	-0.195349	CDK8 (0.0607429171647975),RNF6 (0.0800941549954129),SHISA2 (0.0166510027543514)	RNF6 (0)	0.0013	0.055	A	C
rs7567535	chr2	43668261	C	T	intronic;.	chr2-43668241-43668742	1.86e-07	4.93819	0.0288	0.933163	1.55183	0.0231	0.96121	1.6163	0.00314	0.368278	0.15787	0.00958	0.809104	0.505796	PLEKHH2 (0.05915492840202)	THADA (0)	4.9e-08	-0.14	T	C
rs10811662	chr9	22134253	G	A	intergenic;.	chr9-22133835-22134336	1.91e-14	4.9909	0.000501	0.0766262	0.0269954	-0.00853	0.865033	-0.596843	-0.00302	0.358101	-0.151837	-0.00808	0.776945	-0.4266	CDKN2A (0.158521403550702),CDKN2B-AS1 (0.186513462589896),MTAP (0.0414964819843602)	CDKN2B-AS1 (-12740)	7e-12	-0.13	A	G
rs72695654	chr4	185716617	T	G	intronic;.	chr4-185716245-185716746	0.00951651	2.25965	-0.0256	0.919269	-1.3794	-0.0879	0.995843	-6.15035	-0.00298	0.35464	-0.149826	-0.0168	0.894444	-0.886991	ACSL1 (0.023961396280612),CENPU (0.0125467975310229),PRIMPOL (0.0394669750568647)	ACSL1 (0)	7.4e-06	0.093	T	G
rs2464592	chr8	118183551	G	A	intronic;.	chr8-118183177-118183678	0.00135897	2.9499	0.00246	0.317734	0.132552	0.0193	0.950167	1.35042	0.00208	0.269281	0.104576	0.00899	0.797461	0.474646		SLC30A8 (0)	1.6e-08	-0.092	A	G
rs10229630	chr7	157004790	G	A	intronic;.	chr7-157004323-157004824	2.85e-05	2.73486	-0.00433	0.477331	-0.233313	-0.000654	0.278377	-0.0457603	0.00176	0.235013	0.0884877	0.0022	0.476356	0.116154	LOC101927914 (0.0542940437406812)	UBE3C (0)	0.00011	-0.06	A	G
rs34591043	chr15	77713586	A	G	intronic;.	chr15-77713122-77713623	0.00173528	2.08386	0.000817	0.121168	0.0440224	0.00297	0.652357	0.20781	0.00114	0.161894	0.0573159	0.00261	0.517661	0.1378	HMG20A (1.0),LINGO1-AS2 (0.0601932900015469),PEAK1 (0.368694045718476),PSTPIP1 (0.0587060860735365)	HMG20A (0)	1.9e-06	-0.075	A	G
rs6448414	chr4	25915826	G	A	UTR5;.	chr4-25915544-25916045	0.00429612	1.39466	-0.000402	0.0621891	-0.021661	-0.000661	0.280556	-0.0462501	-0.000477	0.072925	-0.0239822	-0.000638	0.221739	-0.0336845	SEL1L3 (0.121733174517014),SMIM20 (1.0)	SMIM20 (0)	0.00017	0.1	A	G
rs11196191	chr10	114780633	A	C	intronic;.	chr10-114780533-114781034	9.59e-10	2.74086	-0.00615	0.586793	-0.33138	0.000942	0.359076	0.0659116	0.000308	0.0483789	0.0154854	-0.00338	0.580476	-0.178454	SNORA87 (0.0377284263618429)	TCF7L2 (0)	1.5e-31	-0.17	A	C
rs896852	chr8	95960886	G	T	intronic;.	chr8-95960662-95961163	0.00900038	0.217908	-0.000182	0.0292006	-0.00980671	-0.000372	0.178498	-0.0260288	-0.000204	0.0328212	-0.0102565	-0.000471	0.176498	-0.0248674	CCNE2 (0.0403705532139336),ESRP1 (0.0421549931298062),INTS8 (0.15696418822835),NDUFAF6 (0.059738863601544),TP53INP1 (1.0),VIRMA (0.065983258628389)	NDUFAF6 (0),TP53INP1 (0)	0.00021	-0.053	T	G
rs10097617	chr8	95961626	T	C	intronic;.	chr8-95961408-95961909	0.000603741	1.57474	0.000157	0.0254326	0.00845963	0.000204	0.105605	0.0142738	0.000184	0.0298035	0.00925099	0.00046	0.173253	0.0242867	CCNE2 (0.118191448140914),DPY19L4 (0.210950685427788),ESRP1 (0.258306722241958),INTS8 (0.0630402430600264),NDUFAF6 (1.0),TP53INP1 (1.0),VIRMA (0.0868327556265403)	NDUFAF6 (0),TP53INP1 (0)	0.00016	0.055	T	C
rs72695656	chr4	185716653	C	T	intronic;.	chr4-185716245-185716746	0.00951651	2.25965	0.000727	0.108719	0.0391729	0.00145	0.466727	0.101456	0.000152	0.024917	0.00764212	-0.00351	0.589675	-0.185318	ACSL1 (0.023961396280612),CENPU (0.0125467975310229),PRIMPOL (0.0394669750568647)	ACSL1 (0)	7.4e-06	-0.093	T	C
rs11963450	chr6	20534974	T	C	intronic;.	chr6-20534505-20535006	0.00837317	1.71293	-0.000176	0.0282975	-0.00948341	-0.000438	0.204144	-0.0306468	-0.000135	0.0223255	-0.00678741	-0.000179	0.0786747	-0.00945068	CDKAL1 (1.0),E2F3 (0.123909461081998)	CDKAL1 (0)	3.5e-06	-0.16	T	C
rs10108430	chr8	95961794	C	T	intronic;.	chr8-95961408-95961909	0.000603741	1.57474	-0.000108	0.0179437	-0.00581936	-0.000257	0.129847	-0.0179822	-0.000118	0.0196825	-0.0059327	-0.000353	0.140299	-0.0186374	CCNE2 (0.118191448140914),DPY19L4 (0.210950685427788),ESRP1 (0.258306722241958),INTS8 (0.0630402430600264),NDUFAF6 (1.0),TP53INP1 (1.0),VIRMA (0.0868327556265403)	NDUFAF6 (0),TP53INP1 (0)	0.00018	-0.054	T	C
rs2879813	chr8	95960947	A	G	intronic;.	chr8-95960662-95961163	0.00900038	0.217908	-5.72e-05	0.00999669	-0.00308211	-0.0001	0.0544184	-0.00699698	-6.66e-05	0.011613	-0.00334846	-0.000124	0.0565439	-0.00654684	CCNE2 (0.0403705532139336),ESRP1 (0.0421549931298062),INTS8 (0.15696418822835),NDUFAF6 (0.059738863601544),TP53INP1 (1.0),VIRMA (0.065983258628389)	NDUFAF6 (0),TP53INP1 (0)	0.00067	0.049	A	G
